# Polyphosphate and pyoverdine synthesis modulates *Pseudomonas aeruginosa* PAO1 virulence in a zebrafish model

**DOI:** 10.64898/2026.03.19.712776

**Authors:** Javiera Ortiz-Severín, Constanza Lecaros, Ian Pérez, Macarena A. Varas, Miguel L. Allende, Francisco P. Chávez

## Abstract

Understanding how bacterial metabolism shapes virulence requires infection models that are both biologically informative and experimentally accessible. Here, we used zebrafish (*Danio rerio*) larvae infection by static immersion as a simple and robust vertebrate model to study *Pseudomonas aeruginosa* host-pathogen interactions and virulence regulation. Using this approach, we show that disruption of polyphosphate (polyP) synthesis by loss of *ppk1* gene (τ1*ppk1*) leads to marked attenuation of virulence, whereas interrupting *ppk2* gene (τ1*ppk2*) results in a hypervirulent phenotype. Phenotypic assays and quantitative proteomics revealed that loss of polyP selectively impairs pyoverdine production, with minimal effects on other canonical virulence factors. Consistently, a pyoverdine-deficient mutant (τ1*pvd*F) exhibited reduced virulence in zebrafish, validating the capacity of the zebrafish model to functionally resolve key virulence factors. Together, our results highlight polyphosphate metabolism as a central regulator of *P. aeruginosa* virulence and position zebrafish immersion assays as an efficient and ethically aligned alternative to mammalian models for studying bacterial pathogenesis.
