## Supplementary Table 1 for "Polyphosphate and pyoverdine synthesis modulates *Pseudomonas aeruginosa* PAO1 virulence in a zebrafish model"

### Sheet: Hoja1
Strain	Description	Reference
E. coli DH5α	F- ϕ80dlacZΔM15 Δ(lacZYA-argF)U169 recA1 endA1 hsdR17(rk- mk+) phoA supE44 λ- thi-1 gyrA96 relA1	Hanahan, D. (ed.). 1985. Techniques for transformation of E. coli, vol. DNA cloning: a practical approach, vol. 1. IRL Press, McLean, VA.
P. aeruginosa PAO1	Wild type strain	Jacobs, M. A. 2003. Comprehensive transposon mutant library of Pseudomonas aeruginosa. Proceedings of the National Academy of Sciences 100:14339-14344.
P. aeruginosa PW9826	Δppk1 mutant. Strain derived from PAO1, with an tetR cassette inserted in the ppk1 gene (PA5242); Mini-Tn5-Tetr	Jacobs, M. A. 2003. Comprehensive transposon mutant library of Pseudomonas aeruginosa. Proceedings of the National Academy of Sciences 100:14339-14344.
P. aeruginosa PW1236	Δppk2 mutant. Strain derived from PAO1, with an tetR cassette inserted in the ppk2 gene (PA0141); Mini-Tn5-Tetr	Jacobs, M. A. 2003. Comprehensive transposon mutant library of Pseudomonas aeruginosa. Proceedings of the National Academy of Sciences 100:14339-14344.
P. aeruginosa PW8171	ΔpchF mutant. Strain derived from PAO1, with an tetR cassette inserted in the pchF gene (PA4225); Mini-Tn5-Tetr	Jacobs, M. A. 2003. Comprehensive transposon mutant library of Pseudomonas aeruginosa. Proceedings of the National Academy of Sciences 100:14339-14344.
P. aeruginosa PW5033	ΔpvdF mutant. Strain derived from PAO1, with an tetR cassette inserted in the pvdF gene (PA2396); Mini-Tn5-Tetr	Jacobs, M. A. 2003. Comprehensive transposon mutant library of Pseudomonas aeruginosa. Proceedings of the National Academy of Sciences 100:14339-14344.
P. aeruginosa PW8142	ΔphzM mutant. Strain derived from PAO1, with an tetR cassette inserted in the phzM gene (PA4209); Mini-Tn5-Tetr	Jacobs, M. A. 2003. Comprehensive transposon mutant library of Pseudomonas aeruginosa. Proceedings of the National Academy of Sciences 100:14339-14344.
P. aeruginosa PW8154	ΔphzS mutant. Strain derived from PAO1, with an tetR cassette inserted in the phzS gene (PA4217); Mini-Tn5-Tetr	Jacobs, M. A. 2003. Comprehensive transposon mutant library of Pseudomonas aeruginosa. Proceedings of the National Academy of Sciences 100:14339-14344.
P. aeruginosa PW4325	ΔphzR mutant. Strain derived from PAO1, with an tetR cassette inserted in the phzR gene (PA1898); Mini-Tn5-Tetr	Jacobs, M. A. 2003. Comprehensive transposon mutant library of Pseudomonas aeruginosa. Proceedings of the National Academy of Sciences 100:14339-14344.
